# Phenotypic and functional characterization of corneal endothelial cells during in vitro expansion

**DOI:** 10.1101/717405

**Authors:** Ricardo F. Frausto, Vinay S. Swamy, Gary S. L. Peh, Payton M. Boere, E. Maryam Hanser, Doug. D. Chung, Benjamin L. George, Marco Morselli, Liyo Kao, Rustam Azimov, Jessica Wu, Matteo Pellegrini, Ira Kurtz, Jodhbir S. Mehta, Anthony J. Aldave

## Abstract

The advent of cell culture-based methods for the establishment and expansion of human corneal endothelial cells (CEnC) has provided a source of transplantable corneal endothelium, with a significant potential to challenge the one donor-one recipient paradigm. However, concerns over cell identity remain, and a comprehensive characterization of the cultured CEnC across serial passages has not been performed. To this end, we compared two established CEnC culture methods by assessing the transcriptomic changes that occur during in vitro expansion. In confluent monolayers, low mitogenic culture conditions preserved corneal endothelial cell state identity better than culture in high mitogenic conditions. Expansion by continuous passaging induced replicative cell senescence. Transcriptomic analysis of the senescent phenotype identified a cell senescence signature distinct for CEnC. We identified activation of both classic and new cell signaling pathways that may be targeted to prevent senescence, a significant barrier to realizing the potential clinical utility of in vitro expansion.
