## Supplementary material for "Phenotypic and functional characterization of corneal endothelial cells during in vitro expansion": Table S1

### Sheet: Sheet1
Isolation	Age	Cause of Death	Cell Count (mm2)	Preservation Medium	Death to Preservation	Death to Culture
1	27	Pending autopsy	2793, 2717	Life4C	21 hr 37 min	5 days
	2	Drowning	3876, 3876	Life4C	13 hr 25 min	3 days
2	9	Pending autopsy	3155, 3145	Optisol GS	6 hr 21 min	6 days
	18	Anoxic brain injury	3155, 3195	Life4C	5 hr 33 min	6 days
3	11	Cardiac arrest	2755, 3165	Optisol GS	21 hr 44 min	9 days
	16	Parotid Adenocarcinoma	2778, 2445	Life4C	11 hr 12 min	7 days
4	15	Pending autopsy	3049, 3145	Optisol GS	10 hr 27min*	4 days
	20	Respiratory failure; ARDS	2469, 2387	Life4C	17 hr 0 min	6 days
5	18	Pending autopsy	3067, 2591	Optisol GS	12 hr 34 min*	5 days
	17	Pulmonary fibrosis	2882, 2725	Life4C	3 hr 23 min*	5 days
6	28	Myocardial infarction	3165, 2985	Optisol GS	3 hr 29 min*	6 days
	14	Multi system organ failure	3030, 3268	Optisol GS	16 hr 28 min	5 days
7	35	Cerebral vascular accident	3049, 2915	Optisol GS	7 hr 25 min	2 days
	17	Congenital heart disease	3311, 3436	Optisol GS	6 hr 14 min	14 days
*Body not cooled prior to tissue preservation.
