## Supplementary material for "Phenotypic and functional characterization of corneal endothelial cells during in vitro expansion": Table S2

### Sheet: Primers-Final
Gene	Primer Bank ID	Forward (5'-3')	Reverse (5-3')
Senescence
CD44		TCGCTACAGCATCTCTCGGAC	TTCTCCATCTGGGCCATTGTG
CDK4	345525417c2	TCAGCACAGTTCGTGAGGTG	GTCCATCAGCCGGACAACAT
CDK6		ACCAGCAGCGGACAAATAAAAC	GACTTCGGGTGCTCTGTACCA
CDKN1A		GGAGACTCTCAGGGTCGAAAAC	GAAGATCAGCCGGCGTTTG
CDKN2A		GACCTGGCTGAGGAGCTG	ATGGTTACTGCCTCTGGTGC
GADD45A		AATCCACATTCATCTCAATGGAAGG	CCCATTGATCCATGTAGCGACT
LMNB1	310688956c3	ACATGGAAATCAGTGCTTACAGG	GGGATACTGTCACACGGGA
MAPK14	194578904c2	TCAGTCCATCATTCATGCGAAA	AACGTCCAACAGACCAATCAC
TMEM178A		CTTCTGGGAGGAGAGCTTGAC	ACGAGATACTGGCGGCATAA
TP53	371502118c1	CAGCACATGACGGAGGTTGT	TCATCCAAATACTCCACACGC
Cell Barrier
AJAP1		GTCCATCAGATCATCACCATCAC	CGACGAGTGTTCCCGCTTTG
APOD		TTGGGAAGTGCCCCAATCCT	GCAGCGTCCATTCTCAAAGGT
APOE		CCCAGGTCACCCAGGAACT	GGGGTCAGTTGTTCCTCCAGTT
CLDN11		TGTGGCTAAGTACAGGCGGG	CGCACACAGGGAACCAGATG
DCN	47419922c1	ATGAAGGCCACTATCATCCTCC	GTCGCGGTCATCAGGAACTT
LUM	61742794c3	CTGCGTTTATCTCACAACGAACT	CAGATCCAGCTCAACCAGGG
MYOC	4557778c3	AGGAACTGAAGTCCGAGCTAA	GTTCTCCACATCCGGTGTCTC
TMEM204		CATGGCCGCTGCATTCCAA	CAGGACCAGGACAGGTTGGT
Transporters
SLC4A4	197927158c2	TCTCCAGTGCAAGTAGGATGT	GGTCCTTCTCCGGTTTATCAGA
SLC4A11	291490691c2	TCAATGTCAACCTTGAGATGCAG	TCAGGTACTTTCGGGAGGTGT
SLC16A1	115583684c2	GGTGGAGGTCCTATCAGCAGT	CAGAAAGAAGCTGCAATCAAGC
Housekeeping
RAB7A	40807361c1	GTGTTGCTGAAGGTTATCATCCT	GCTCCTATTGTGGCTTTGTACTG
