## Supplementary material for "Phenotypic and functional characterization of corneal endothelial cells during in vitro expansion": Table S3

### Sheet: Antibodies-Final
Target Protein	Isotype	Immunogen Species	Clonality	Vendor	Catalog Number
Senescence
CD44	Rb-IgG	human	monoclonal	Cell Signaling Technology	37259
CDK1	Ms-IgG2a	human	monoclonal	Cell Signaling Technology	9116
CDK6	Ms-IgG1	human	monoclonal	Santa Cruz Biotechnology	sc-7961
CDKN1A	Rb-IgG	human	monoclonal	Cell Signaling Technology	2947
CDKN2A	Rb-IgG	human	monoclonal	Cell Signaling Technology	80772
MAPK14T180/Y182	Rb-IgG	human	monoclonal	Cell Signaling Technology	9215
TP53S15	Ms-IgG1	human	monoclonal	Cell Signaling Technology	9286
Cell Barrier
AJAP1	Rb-IgG	human	polyclonal	Abcam	ab223117
APOD	Ms-IgG2b	human	monoclonal	Santa Cruz Biotechnology	sc-373965
APOE	Ms-IgG1	human	monoclonal	Santa Cruz Biotechnology	sc-53570
CDH2	Ms-IgG1	human	monoclonal	Cell Signaling Technology	14215
CLDN11	Ms-IgA	human	monoclonal	Santa Cruz Biotechnology	sc-271232
DCN	Gt-IgG	human	polyclonal	R&D Systems	AF143
LUM	Gt-IgG	human	polyclonal	R&D Systems	AF2846
MYOC	Ms-IgG2b	human	monoclonal	Santa Cruz Biotechnology	sc-137233
TMEM178A	Rb-IgG	human	polyclonal	Sigma-Aldrich	HPA052128
TMEM204	Rb-IgG	human	polyclonal	Abnova	PAB19394
Transporters
SLC4A4	Rb-IgG	human	polyclonal	custom antibody	N/A
SLC4A11	Rb-IgG	human	polyclonal	Abcam	ab93109
SLC16A1	Rb-IgG	human	polyclonal	Sigma-Aldrich	HPA003324
Housekeeping
TUBA	Ms-IgG1	chicken	monoclonal	Cell Signaling Technology	3873
