## Supplementary material for "Phenotypic and functional characterization of corneal endothelial cells during in vitro expansion": Table S6

### Sheet: Senescence F99 and M5
		TPMs								Fold Change							TPMs								Fold Change
		F99								F99							M4M5								M4M5
	target_id	P0	P1	P2	P3	P4			target_id	P0	P1	P2	P3	P4		target_id	P0	P1	P2	P3	P4			target_id	P0	P1	P2	P3	P4
	ABL1	60.8636	59.6014	58.7862	51.1498	46.6965			ABL1	1	0.979261	0.965868	0.8404	0.767231		ABL1	39.7571	42.8964	51.0323	39.367	39.2974			ABL1	1	1.07896	1.2836	0.990186	0.988437
	AKT1	160.107	160.988	159.308	158.125	164.849			AKT1	1	1.0055	0.995012	0.987623	1.02962		AKT1	155.848	152.543	163.75	156.974	164.812			AKT1	1	0.978792	1.05071	1.00723	1.05752
	ALDH1A3	29.3412	33.5279	57.7354	391.018	584.883			ALDH1A3	1	1.14269	1.96773	13.3266	19.9338		ALDH1A3	30.9986	65.8869	69.9369	79.1036	171.441			ALDH1A3	1	2.12548	2.25613	2.55184	5.53061
	ANAPC10	22.5992	21.6106	21.8389	19.7825	18.1552			ANAPC10	1	0.956256	0.966356	0.875363	0.803355		ANAPC10	21.389	20.6328	19.3692	20.4557	21.2043			ANAPC10	1	0.964646	0.905567	0.956367	0.991363
	ARHGAP18	11.8281	15.4428	20.895	31.0311	24.8085			ARHGAP18	1	1.30561	1.76657	2.62352	2.09743		ARHGAP18	11.9366	11.9027	14.4727	23.659	28.9419			ARHGAP18	1	0.997165	1.21247	1.98206	2.42464
	ATM	30.8855	37.8298	34.4273	35.556	30.7776			ATM	1	1.22484	1.11468	1.15122	0.996507		ATM	33.5234	35.3766	33.7764	33.2085	31.8796			ATM	1	1.05528	1.00755	0.990606	0.950964
	BMI1	51.9405	50.1974	36.9809	41.2437	37.4534			BMI1	1	0.966439	0.711985	0.794057	0.721082		BMI1	45.8328	48.5854	44.1806	43.9977	46.4794			BMI1	1	1.06006	0.963951	0.959962	1.01411
	CALR	1148.38	1228.21	1156.52	1321.32	1288.92			CALR	1	1.06951	1.00708	1.15059	1.12238		CALR	877.867	927.888	1176.65	1010.42	1016.98			CALR	1	1.05698	1.34035	1.151	1.15847
	CCNA1	0.559329	0.469333	0.569773	0.524859	0.381331			CCNA1	1	0.8391	1.01867	0.938373	0.681766		CCNA1	0.285557	0.283523	0.423674	0.328955	0.66041			CCNA1	1	0.992876	1.48368	1.15198	2.31271
	CCNA2	5.48474	4.50279	3.68173	1.92032	1.44326			CCNA2	1	0.820968	0.671269	0.350121	0.26314		CCNA2	9.71037	7.9694	5.08327	2.73036	2.23497			CCNA2	1	0.820709	0.523489	0.28118	0.230163
	CCNB1	54.861	35.8818	32.329	27.1872	24.3167			CCNB1	1	0.65405	0.58929	0.495565	0.443243		CCNB1	62.7704	52.2601	39.7908	32.8456	34.4297			CCNB1	1	0.832559	0.63391	0.523265	0.548502
	CCND1	193.499	241.42	410.237	876.534	1165.46			CCND1	1	1.24766	2.1201	4.52992	6.02308		CCND1	118.225	167.366	245.942	288.347	560.55			CCND1	1	1.41566	2.08029	2.43898	4.7414
	CCNE1	4.80445	4.37945	5.27707	6.12454	6.36755			CCNE1	1	0.911539	1.09837	1.27476	1.32534		CCNE1	6.94621	6.22726	6.06337	6.74478	7.10281			CCNE1	1	0.896497	0.872903	0.971002	1.02254
	CD44	142.555	295.475	312.242	467.429	657.545			CD44	1	2.07271	2.19033	3.27894	4.61258		CD44	15.464	28.6544	71.0538	121.914	292.718			CD44	1	1.85298	4.5948	7.88372	18.929
	CDC25C	1.97388	1.67606	1.1048	0.798857	0.538317			CDC25C	1	0.849123	0.55971	0.404715	0.272721		CDC25C	2.9935	3.1461	1.95716	0.772681	1.02835			CDC25C	1	1.05098	0.653805	0.25812	0.343527
	CDK1	14.3777	9.8774	8.44318	3.92621	1.71464			CDK1	1	0.686996	0.587243	0.273077	0.119257		CDK1	21.8705	18.7566	10.8851	4.92655	3.97972			CDK1	1	0.857622	0.497707	0.225261	0.181968
	CDK2	42.5568	29.7162	25.2458	22.7272	20.7257			CDK2	1	0.698272	0.593226	0.534044	0.487012		CDK2	49.1644	48.9505	40.3333	32.048	26.0416			CDK2	1	0.99565	0.820376	0.651855	0.529684
	CDK4	130.385	121.822	135.205	136.104	130.681			CDK4	1	0.934325	1.03697	1.04387	1.00227		CDK4	132.928	153.675	154.852	139.785	136.787			CDK4	1	1.15608	1.16493	1.05159	1.02903
	CDK6	24.9506	23.645	19.0004	15.2495	16.7019			CDK6	1	0.947669	0.761518	0.611187	0.669398		CDK6	28.3191	31.9898	28.634	23.4088	19.1594			CDK6	1	1.12962	1.01112	0.826609	0.676555
	CDKN1A	121.959	143.406	194.639	290.869	524.163			CDKN1A	1	1.17585	1.59594	2.38497	4.29786		CDKN1A	124.699	138.733	171.824	189.178	221.085			CDKN1A	1	1.11254	1.37791	1.51708	1.77295
	CDKN1B	26.2648	27.4472	20.4329	18.9445	13.8346			CDKN1B	1	1.04501	0.777956	0.721288	0.526735		CDKN1B	34.9531	32.2517	25.1388	21.4416	17.4919			CDKN1B	1	0.922714	0.719216	0.613441	0.500439
	CDKN1C	53.6257	38.2985	18.7714	9.28644	4.3004			CDKN1C	1	0.714183	0.350045	0.173172	0.0801929		CDKN1C	50.4253	45.9366	28.2089	21.2253	11.9384			CDKN1C	1	0.910984	0.55942	0.420925	0.236755
	CDKN2A	13.3649	36.4399	68.7903	167.278	289.731			CDKN2A	1	2.72653	5.14708	12.5162	21.6785		CDKN2A	6.13625	16.3329	45.3926	52.2633	100.899			CDKN2A	1	2.66171	7.39745	8.51714	16.4431
	CDKN2B	16.9177	36.2106	64.9198	137.67	246.356			CDKN2B	1	2.1404	3.83739	8.13762	14.562		CDKN2B	6.34945	12.4141	66.8735	33.4967	50.758			CDKN2B	1	1.95515	10.5322	5.27552	7.99408
	CDKN2C	12.2585	11.9151	10.4485	6.93187	4.49944			CDKN2C	1	0.971988	0.852349	0.565475	0.367046		CDKN2C	20.8951	23.3085	15.3025	9.30765	6.50916			CDKN2C	1	1.1155	0.732349	0.445448	0.311517
	CDKN2D	7.78127	8.11092	10.7659	10.2051	11.7741			CDKN2D	1	1.04236	1.38357	1.31149	1.51313		CDKN2D	9.2297	7.99363	9.44275	7.99517	11.6211			CDKN2D	1	0.866077	1.02308	0.866244	1.2591
	CHEK1	22.6419	23.4455	25.707	19.6274	24.305			CHEK1	1	1.03549	1.13537	0.866862	1.07345		CHEK1	16.4798	16.9541	17.3298	21.6708	21.5823			CHEK1	1	1.02878	1.05157	1.31499	1.30962
	CHEK2	37.51	37.3761	34.1716	38.6655	31.7916			CHEK2	1	0.996429	0.911	1.0308	0.84755		CHEK2	54.2804	49.6757	72.6498	65.4093	43.1751			CHEK2	1	0.915167	1.33842	1.20503	0.795408
	CITED2	131.015	142.344	114.138	114.736	100.654			CITED2	1	1.08647	0.871182	0.87575	0.768265		CITED2	173.331	186.281	181.609	209.935	214.213			CITED2	1	1.07471	1.04775	1.21118	1.23586
	COL1A1	96.7632	86.6225	63.0614	37.1168	85.8419			COL1A1	1	0.8952	0.651708	0.383584	0.887134		COL1A1	11.3669	16.1872	22.9656	3.83681	5.74982			COL1A1	1	1.42407	2.0204	0.337543	0.505841
	COL3A1	71.9527	93.674	66.8495	59.9232	100.98			COL3A1	1	1.30188	0.929075	0.832813	1.40342		COL3A1	21.6296	31.4593	122.975	39.943	58.5168			COL3A1	1	1.45446	5.68551	1.84668	2.70541
	CREG1	20.7366	22.5788	18.848	17.9474	20.764			CREG1	1	1.08884	0.908925	0.865494	1.00132		CREG1	38.1643	32.3042	23.1317	26.306	25.6834			CREG1	1	0.84645	0.606108	0.689282	0.672969
	CTSF	119.122	126.634	115.313	103.267	87.2184			CTSF	1	1.06306	0.96802	0.866898	0.732174		CTSF	145.905	149.693	143.337	144.53	113.208			CTSF	1	1.02596	0.982397	0.990572	0.775899
	CXCL14	8.85759	15.8052	5.36549	3.76972	2.78845			CXCL14	1	1.78436	0.60575	0.425592	0.314809		CXCL14	129.991	157.866	39.401	6.1588	3.56094			CXCL14	1	1.21444	0.303105	0.0473787	0.0273937
	DHFR	26.0117	19.4963	19.3661	16.3909	12.2289			DHFR	1	0.74952	0.744514	0.630135	0.470131		DHFR	35.7628	31.5833	23.1333	17.3519	16.0462			DHFR	1	0.883133	0.646855	0.485195	0.448684
	E2F1	5.4151	2.24482	2.65241	2.28713	2.50863			E2F1	1	0.414548	0.489818	0.422361	0.463266		E2F1	6.91997	6.24468	3.75826	1.89368	3.27528			E2F1	1	0.902414	0.543104	0.273654	0.473308
	E2F3	11.935	13.0453	14.0325	13.7525	12.0618			E2F3	1	1.09303	1.17574	1.15228	1.01063		E2F3	9.72755	10.5287	11.9935	11.5978	12.0906			E2F3	1	1.08236	1.23294	1.19226	1.24292
	E2F4	24.2731	24.6574	23.1587	24.9857	25.004			E2F4	1	1.01583	0.954091	1.02936	1.03011		E2F4	22.1478	23.1096	25.5311	23.3579	24.0633			E2F4	1	1.04343	1.15276	1.05463	1.08649
	E2F5	13.2911	11.2571	10.1469	9.14944	6.11909			E2F5	1	0.846962	0.763435	0.688386	0.460388		E2F5	13.3504	12.4452	9.8086	10.2972	9.02683			E2F5	1	0.932193	0.734703	0.771304	0.676145
	EGFR	57.7573	68.2859	94.221	126.824	131.424			EGFR	1	1.18229	1.63133	2.1958	2.27545		EGFR	51.7761	51.6023	47.9113	51.9406	76.7332			EGFR	1	0.996643	0.925355	1.00318	1.48202
	EGR1	49.4603	29.7396	15.9881	31.9674	54.0501			EGR1	1	0.601283	0.323251	0.646325	1.0928		EGR1	8.95791	21.1333	8.26724	4.74956	10.735			EGR1	1	2.35917	0.922898	0.530209	1.19838
	ETS1	41.3743	31.1211	27.5072	27.2153	21.9326			ETS1	1	0.752186	0.664838	0.657784	0.530103		ETS1	37.7337	36.8889	35.3447	29.8562	25.8828			ETS1	1	0.977614	0.936689	0.791235	0.685935
	ETS2	57.8141	61.3139	49.6514	30.3486	26.5981			ETS2	1	1.06054	0.858812	0.524935	0.460062		ETS2	69.1401	68.446	52.7163	47.2833	36.426			ETS2	1	0.98996	0.762457	0.683876	0.526844
	FN1	863.798	1635.18	1640.05	2140.21	2183.53			FN1	1	1.89301	1.89865	2.47767	2.52783		FN1	512.059	798.184	1281.99	961.266	1014.66			FN1	1	1.55877	2.50359	1.87726	1.98154
	FOS	14.0393	25.183	4.59079	10.753	15.0879			FOS	1	1.79375	0.326996	0.765917	1.07469		FOS	4.57946	40.9219	3.68387	3.38076	4.03814			FOS	1	8.93597	0.804432	0.738244	0.881795
	GADD45A	49.463	64.3809	100.25	140.982	184.412			GADD45A	1	1.3016	2.02677	2.85026	3.72829		GADD45A	29.8446	33.1956	56.7433	90.5762	129.825			GADD45A	1	1.11228	1.90129	3.03493	4.35003
	GLB1	193.794	207.82	166.551	183.345	172.337			GLB1	1	1.07237	0.85942	0.946083	0.889277		GLB1	185.659	214.184	199.464	170.341	168.104			GLB1	1	1.15364	1.07436	0.91749	0.905446
	GREM1	0.155445	0.133988	0.0974983	0.339025	2.62453			GREM1	1	0.861962	0.627221	2.181	16.884		GREM1	0.101833	0.153545	0.0910358	0.0937085	0.098054			GREM1	1	1.50781	0.893972	0.920218	0.962891
	GSK3B	32.6686	34.9253	39.8652	40.473	40.651			GSK3B	1	1.06908	1.22029	1.23889	1.24434		GSK3B	36.5476	33.6155	42.7159	40.9613	43.7499			GSK3B	1	0.919771	1.16877	1.12077	1.19706
	HBP1	80.5754	84.326	91.0961	76.1327	62.7373			HBP1	1	1.04655	1.13057	0.944863	0.778616		HBP1	66.2573	69.1291	69.8671	75.6976	74.548			HBP1	1	1.04334	1.05448	1.14248	1.12513
	HRAS	52.7591	53.0622	62.9639	68.1589	71.6089			HRAS	1	1.00574	1.19342	1.29189	1.35728		HRAS	47.3942	52.0912	60.246	67.9355	66.4545			HRAS	1	1.0991	1.27117	1.43341	1.40216
	ID1	227.045	210.254	199.381	159.434	176.277			ID1	1	0.926046	0.878156	0.702211	0.776395		ID1	70.5818	50.8259	67.3722	59.6017	73.1658			ID1	1	0.720099	0.954526	0.844434	1.03661
	ID2	34.8052	52.1153	59.0529	44.2723	46.0308			ID2	1	1.49734	1.69667	1.272	1.32252		ID2	6.24964	6.95202	14.0638	21.8219	27.9305			ID2	1	1.11239	2.25033	3.49171	4.46914
	IGF1	11.3797	29.6944	8.24771	2.00472	0.365086			IGF1	1	2.60942	0.724774	0.176166	0.0320822		IGF1	12.1987	30.231	14.7472	2.60276	0.999567			IGF1	1	2.4782	1.20892	0.213363	0.0819401
	IGF1R	86.9624	90.7617	86.7774	79.2598	72.647			IGF1R	1	1.04369	0.997872	0.911426	0.835384		IGF1R	93.2437	100.893	107.053	101.515	95.937			IGF1R	1	1.08203	1.1481	1.0887	1.02888
	IGF2	4.03946	1.56838	3.09203	1.13948	1.98981			IGF2	1	0.388264	0.765456	0.282088	0.492592		IGF2	61.7587	27.2972	17.4633	11.3559	2.83968			IGF2	1	0.441997	0.282767	0.183875	0.0459802
	IGFBP3	232.063	871.879	374.627	488.764	480.9			IGFBP3	1	3.75708	1.61433	2.10617	2.07229		IGFBP3	11.4054	9.71897	75.0009	23.9369	95.9387			IGFBP3	1	0.852138	6.57592	2.09874	8.4117
	IGFBP5	284.613	943.985	1774.03	2049.27	645.135			IGFBP5	1	3.31673	6.23312	7.20019	2.26671		IGFBP5	323.044	187.396	148.765	141.384	198.905			IGFBP5	1	0.580095	0.460509	0.437662	0.615722
	IGFBP7	958.528	1234.4	1170.48	1077.49	1260.9			IGFBP7	1	1.28781	1.22112	1.12411	1.31545		IGFBP7	747.839	942.37	1229.63	1145.18	971.166			IGFBP7	1	1.26012	1.64424	1.53131	1.29863
																IL1A	0.248847	0.284823	0.343637	0.324549	2.84071			IL1A	1	1.14457	1.38092	1.30421	11.4155
	ING1	14.5952	14.3582	12.6115	13.1826	11.409			ING1	1	0.983762	0.864088	0.903217	0.781696		ING1	12.5916	12.3893	11.1635	9.91173	10.1811			ING1	1	0.983937	0.886585	0.787169	0.808565
	IRF3	82.8832	81.97	71.6687	83.3078	86.8633			IRF3	1	0.988982	0.864695	1.00512	1.04802		IRF3	66.87	72.8359	63.4949	62.478	67.1314			IRF3	1	1.08922	0.949528	0.934321	1.00391
	IRF7	25.1328	11.6762	21.7828	15.5057	11.6408			IRF7	1	0.464578	0.866707	0.616951	0.463173		IRF7	7.78366	6.75383	6.63396	9.18385	20.7837			IRF7	1	0.867692	0.852292	1.17989	2.67017
	LMNB1	25.5375	12.2233	8.5245	4.30581	2.22385			LMNB1	1	0.478641	0.333803	0.168607	0.0870819		LMNB1	27.7715	23.6533	11.9664	5.44918	3.99765			LMNB1	1	0.85171	0.430888	0.196215	0.143948
	MAP2K1	68.7901	71.5175	67.3731	70.9239	69.8767			MAP2K1	1	1.03965	0.9794	1.03102	1.01579		MAP2K1	75.3155	71.2029	68.9549	66.9537	78.0661			MAP2K1	1	0.945395	0.915548	0.888977	1.03652
	MAP2K3	42.6317	41.8854	41.3697	52.375	59.2687			MAP2K3	1	0.982494	0.970396	1.22854	1.39025		MAP2K3	62.0091	55.7561	47.1394	52.6979	49.1391			MAP2K3	1	0.89916	0.760202	0.849841	0.792449
	MAP2K6	6.62463	5.52756	3.74739	4.36592	1.88197			MAP2K6	1	0.834395	0.565674	0.659044	0.284087		MAP2K6	5.77622	4.72755	3.43712	5.68674	4.82438			MAP2K6	1	0.818451	0.595046	0.984509	0.835213
	MAPK14	28.7215	31.5838	33.1378	31.4451	34.5647			MAPK14	1	1.09965	1.15376	1.09483	1.20344		MAPK14	23.3696	24.2973	26.4153	31.2171	33.7558			MAPK14	1	1.0397	1.13033	1.3358	1.44443
	MDK	775.082	450.598	325.54	207.221	199.572			MDK	1	0.581356	0.420007	0.267354	0.257485		MDK	312.638	312.447	266.495	226.32	255.947			MDK	1	0.999389	0.852406	0.723905	0.818668
	MDM2	59.3286	67.199	74.0658	70.2401	69.8596			MDM2	1	1.13266	1.2484	1.18392	1.1775		MDM2	60.6157	62.3096	62.1895	75.7174	70.3302			MDM2	1	1.02795	1.02596	1.24914	1.16026
	MEX3B	1.59299	1.55567	1.31329	0.893552	0.536944			MEX3B	1	0.976571	0.824418	0.560927	0.337067		MEX3B	0.599997	0.909972	1.54081	0.427492	0.381994			MEX3B	1	1.51663	2.56803	0.712491	0.63666
	MFAP2	96.551	100.086	61.3541	49.7588	38.6113			MFAP2	1	1.03662	0.635459	0.515363	0.399906		MFAP2	45.9315	78.1599	98.3741	34.1913	17.3797			MFAP2	1	1.70166	2.14176	0.744397	0.378382
	MMP2	226.44	430.905	384.014	356.127	415.334			MMP2	1	1.90295	1.69587	1.57272	1.83419		MMP2	47.8036	97.5863	168.443	40.9979	40.4751			MMP2	1	2.0414	3.52365	0.857634	0.846697
	MMP3	3.09025	3.44349	1.82669	1.5272	1.62108			MMP3	1	1.11431	0.591114	0.494198	0.52458
	MORC3	17.6276	19.1844	17.5782	17.9983	16.0323			MORC3	1	1.08832	0.997195	1.02103	0.9095		MORC3	15.1675	16.5561	15.5733	15.8831	16.7599			MORC3	1	1.09155	1.02676	1.04718	1.10498
	MTOR	35.5785	34.6914	32.1324	30.7823	33.9008			MTOR	1	0.975066	0.903141	0.865193	0.952843		MTOR	54.0918	48.7779	44.5118	42.0845	39.763			MTOR	1	0.90176	0.822894	0.778019	0.735101
	MXRA5	0.485402	0.479218	0.0243669	0.0296085	0.0416549			MXRA5	1	0.987258	0.0501994	0.0609979	0.0858152
	MYC	20.282	20.1001	20.8934	21.7661	27.5651			MYC	1	0.99103	1.03015	1.07317	1.35909		MYC	19.3153	23.8178	29.56	26.5677	30.2048			MYC	1	1.2331	1.53039	1.37547	1.56377
	NBN	17.0133	18.1651	15.1141	14.941	14.4871			NBN	1	1.0677	0.888372	0.878193	0.851513		NBN	18.0538	14.7633	14.7711	13.7933	13.1403			NBN	1	0.81774	0.818167	0.76401	0.727842
	NFKB1	18.2396	19.4381	18.4013	16.4875	16.5027			NFKB1	1	1.06571	1.00886	0.903937	0.904772		NFKB1	21.1155	22.5172	23.4351	22.5129	20.4447			NFKB1	1	1.06638	1.10985	1.06618	0.968229
	NOX4	5.43009	7.74029	8.04159	4.52282	3.02436			NOX4	1	1.42544	1.48093	0.832918	0.556963		NOX4	0.425004	0.908912	5.78372	1.54337	1.47918			NOX4	1	2.1386	13.6086	3.63141	3.48038
	NREP	234.393	235.978	181.952	103.601	62.1705			NREP	1	1.00676	0.776268	0.441997	0.265241		NREP	99.6558	156.025	138.543	56.3985	49.3472			NREP	1	1.56564	1.39022	0.565934	0.495177
	OLFML2A	0.48172	0.331513	0.185082	0.215832	0.144848			OLFML2A	1	0.688187	0.384211	0.448044	0.30069		OLFML2A	13.3171	8.91196	3.03556	1.19456	0.45836			OLFML2A	1	0.669214	0.227946	0.0897012	0.034419
	PAPPA	111.955	117.315	114.572	139.264	171.658			PAPPA	1	1.04788	1.02338	1.24393	1.53328		PAPPA	134.011	128.13	110.494	117.336	156.02			PAPPA	1	0.956113	0.824513	0.875568	1.16423
	PCNA	49.7825	33.1314	38.0249	32.1494	28.101			PCNA	1	0.665524	0.763822	0.645797	0.564476		PCNA	52.8742	49.0973	38.3102	32.9074	29.7284			PCNA	1	0.928568	0.724553	0.622372	0.562248
	PIK3CA	18.7049	20.0971	21.2499	21.8607	19.7632			PIK3CA	1	1.07443	1.13606	1.16872	1.05658		PIK3CA	15.935	16.7993	17.2761	22.4833	22.3898			PIK3CA	1	1.05425	1.08416	1.41095	1.40507
	PLAU	65.8051	48.6624	53.7401	111.646	104.116			PLAU	1	0.739493	0.816656	1.69662	1.58219		PLAU	14.9717	24.1712	47.7268	41.1949	51.1012			PLAU	1	1.61446	3.18781	2.75152	3.41319
	PLXDC2	181.776	138.235	95.7262	71.0936	49.754			PLXDC2	1	0.76047	0.526617	0.391106	0.273711		PLXDC2	254.251	222.303	171.381	120.895	59.5549			PLXDC2	1	0.874345	0.674063	0.475495	0.234236
	POLR2L	91.125	93.1697	103.424	124.411	133.958			POLR2L	1	1.02244	1.13497	1.36528	1.47005		POLR2L	108.231	108.34	111.176	121.3	118.99			POLR2L	1	1.00101	1.02722	1.12075	1.09941
	PRKCD	16.5417	14.0572	12.9239	12.5312	14.0859			PRKCD	1	0.849802	0.781291	0.757553	0.851537		PRKCD	56.1216	44.8723	26.7867	19.2721	16.601			PRKCD	1	0.799555	0.477297	0.343399	0.295804
	PTEN	43.7558	44.0684	38.1977	36.652	29.3583			PTEN	1	1.00714	0.872974	0.83765	0.670958		PTEN	30.8577	32.2001	31.0312	31.4142	30.9089			PTEN	1	1.0435	1.00562	1.01803	1.00166
	RARA	40.894	39.6712	35.8744	31.0999	24.851			RARA	1	0.970098	0.877254	0.7605	0.607693		RARA	37.2908	36.4832	28.4134	23.2214	18.0469			RARA	1	0.978343	0.761943	0.622713	0.48395
	RB1	26.8642	26.7188	29.5651	28.4629	28.1441			RB1	1	0.994589	1.10054	1.05951	1.04764		RB1	26.4733	23.8756	24.1454	27.5671	32.0176			RB1	1	0.901875	0.912063	1.04132	1.20943
	RBL1	3.02849	2.17301	2.11375	2.20734	1.59393			RBL1	1	0.717524	0.697955	0.728859	0.526313		RBL1	2.67198	2.85646	2.25752	2.33503	2.23154			RBL1	1	1.06904	0.844888	0.873895	0.835165
	RBL2	35.7647	35.4144	32.8614	31.6909	29.7301			RBL2	1	0.990205	0.918822	0.886094	0.831268		RBL2	41.3046	39.978	36.7426	34.3147	33.6398			RBL2	1	0.967883	0.889552	0.830772	0.814433
	RHOB	8.44311	12.0684	14.0383	23.1522	38.2171			RHOB	1	1.42938	1.66269	2.74214	4.52642		RHOB	13.6776	16.9465	19.6823	23.9935	28.0199			RHOB	1	1.239	1.43902	1.75422	2.0486
	SERPINE1	77.5123	198.504	229.908	581.429	805.489			SERPINE1	1	2.56094	2.96608	7.50113	10.3918		SERPINE1	14.2541	33.1413	233.273	89.8858	128.36			SERPINE1	1	2.32503	16.3653	6.30595	9.00512
	SIRT1	13.7652	15.5433	12.8178	11.7498	8.55117			SIRT1	1	1.12918	0.931176	0.853586	0.621218		SIRT1	13.5947	13.4736	11.4809	10.7867	9.41653			SIRT1	1	0.991092	0.844511	0.793445	0.692661
	SIRT2	41.9449	43.411	37.9398	39.1335	41.5118			SIRT2	1	1.03495	0.904516	0.932975	0.989676		SIRT2	70.6175	64.4194	52.9543	49.1869	47.3501			SIRT2	1	0.912229	0.749875	0.696525	0.670515
	SOD1	236.761	241.345	260.917	293.829	319.063			SOD1	1	1.01936	1.10203	1.24104	1.34762		SOD1	226.195	217.597	216.836	266.052	312.598			SOD1	1	0.961987	0.958625	1.17621	1.38198
	SOD2	251.049	249.752	284.244	199.276	196.882			SOD2	1	0.994835	1.13223	0.793775	0.78424		SOD2	319.831	303.056	711.797	819.698	1005.07			SOD2	1	0.947549	2.22554	2.56291	3.14251
	SPARC	4285.02	5210.86	4769.62	4891.93	5217.01			SPARC	1	1.21606	1.11309	1.14164	1.2175		SPARC	3600.02	5208.89	8199.29	4473.54	3298.2			SPARC	1	1.44691	2.27757	1.24264	0.916161
																SPRR1B	7.79481	24.0304	6.89074	0.132545	0.229744			SPRR1B	1	3.08287	0.884017	0.0170043	0.029474
	TAGLN	214.685	405.8	555.908	655.408	809.711			TAGLN	1	1.89021	2.58942	3.05289	3.77163		TAGLN	67.9365	88.0315	451.158	474.111	563.271			TAGLN	1	1.29579	6.64087	6.97874	8.29114
	TBX2	208.738	160.809	113.234	113.552	97.853			TBX2	1	0.770388	0.54247	0.543991	0.468783		TBX2	263.31	224.4	167.641	118.621	77.7008			TBX2	1	0.852227	0.636667	0.4505	0.295093
	TBX3	0.380516	0.662977	0.571038	0.606675	1.19242			TBX3	1	1.74231	1.50069	1.59435	3.13369
	TERF2	52.977	50.2966	51.741	53.3836	60.6276			TERF2	1	0.949404	0.976669	1.00767	1.14441		TERF2	37.0262	42.4859	44.2381	42.7894	45.1291			TERF2	1	1.14745	1.19478	1.15565	1.21884
	TGFB1	139.552	165.502	175.555	172.108	190.24			TGFB1	1	1.18595	1.25798	1.23328	1.36322		TGFB1	47.6055	61.8731	86.8585	73.5022	93.6378			TGFB1	1	1.29971	1.82455	1.54399	1.96695
	TGFB1I1	36.9311	36.843	35.583	36.1853	39.9027			TGFB1I1	1	0.997614	0.963497	0.979805	1.08046		TGFB1I1	20.1444	21.6934	23.3	25.0016	26.4248			TGFB1I1	1	1.0769	1.15665	1.24112	1.31177
	THBS1	1204	1262.38	1964.5	2532.56	2715.5			THBS1	1	1.04849	1.63164	2.10345	2.25539		THBS1	710.562	857.323	1196.99	1055.7	1326.61			THBS1	1	1.20654	1.68457	1.48573	1.86698
	TIMP1	3490.31	5110.46	4259.38	3986.91	4787.51			TIMP1	1	1.46419	1.22034	1.14228	1.37166		TIMP1	568.444	970.276	1210.21	1232.78	1441.57			TIMP1	1	1.7069	2.12899	2.16869	2.536
	TIMP3	254.89	569.218	479.111	281.346	278.581			TIMP3	1	2.2332	1.87968	1.10379	1.09295		TIMP3	440.444	376.256	356.511	354.11	370.168			TIMP3	1	0.854265	0.809435	0.803984	0.840442
	TK1	11.177	5.20903	4.46545	3.03552	1.86265			TK1	1	0.46605	0.399523	0.271588	0.166651		TK1	12.6799	11.4026	6.86042	3.19852	2.94779			TK1	1	0.899269	0.541048	0.252252	0.232478
	TP53	33.0611	31.0667	30.5385	28.607	26.6754			TP53	1	0.939677	0.9237	0.865278	0.806854		TP53	31.5398	32.265	33.5075	31.1897	31.7145			TP53	1	1.02299	1.06239	0.988901	1.00554
	TP53BP1	41.9122	43.0828	43.2519	43.5672	46.6148			TP53BP1	1	1.02793	1.03197	1.03949	1.1122		TP53BP1	30.8237	32.2257	36.0147	37.0038	40.297			TP53BP1	1	1.04548	1.16841	1.2005	1.30734
	TWIST1	34.9317	34.5703	28.5237	25.771	21.4013			TWIST1	1	0.989654	0.816557	0.737754	0.612661		TWIST1	41.5711	38.0223	36.3309	35.2999	32.5657			TWIST1	1	0.914633	0.873948	0.849146	0.783375
	TYMS	41.5049	25.0648	24.9387	15.1594	7.68286			TYMS	1	0.603898	0.60086	0.365243	0.185107		TYMS	64.8129	58.624	37.2938	16.9383	13.1573			TYMS	1	0.904512	0.575408	0.261342	0.203004
	VCAN	39.058	43.1709	27.9038	29.5698	34.5103			VCAN	1	1.1053	0.714421	0.757075	0.883565		VCAN	0.845077	0.961729	17.3472	1.74925	4.6042			VCAN	1	1.13804	20.5273	2.06993	5.44826
	VIM	2768.09	3015.28	4795.17	4965.69	5065.85			VIM	1	1.0893	1.73231	1.79391	1.83009		VIM	1196.47	1387.14	1616.35	1882.84	2755.99			VIM	1	1.15935	1.35093	1.57366	2.30343
	WNT5A	186.594	173.777	121.992	118.069	99.902			WNT5A	1	0.931309	0.653781	0.632755	0.535397		WNT5A	95.8116	127.615	82.1426	81.1893	97.9896			WNT5A	1	1.33194	0.857335	0.847385	1.02273
	DEC1							not expressed:	DEC1							DEC1							not expressed:	DEC1
	IL1A								IL1A							IL6								IL6
	IL6								IL6							IRF5								IRF5
	IRF5								IRF5							MMP3								MMP3
	PIK3CG								PIK3CG							MXRA5								MXRA5
	SERPINB2								SERPINB2							PIK3CG								PIK3CG
	SPRR1B								SPRR1B							SERPINB2								SERPINB2
	TERT								TERT							TBX3								TBX3
																TERT								TERT
	Color Key (conditional formatting)
