## Supplementary material for "Phenotypic and functional characterization of corneal endothelial cells during in vitro expansion": Table S10

### Sheet: F99 (P3)
© 2000-2019 QIAGEN. All rights reserved.
Categories	Diseases or Functions Annotation	p-Value	Predicted Activation State	Activation z-score	Molecules	# Molecules
Cell Cycle	Senescence of cells	4.53e-05		0.993	ARHGAP18,BTG3,CDK2,CDKN1A,CDKN1C,CDKN2A,CDKN2B,CKS1B,COMP,DMPK	22
Cell Cycle	Replicative senescence of cells	0.000896		0.6	CDK2,CDKN2A,CDKN2B,COMP,PLA2R1,PLOD2,SERPINE1	7
Cell Cycle	M phase	0.000227		0.074	BIRC5,CDC25B,CDK1,CDKN1A,FOXM1,GADD45A,GNAI1,HECW2,KIF20A,KLHL21	17
Cancer,Cell Cycle,Organismal Injury and Abnormalities	Cell cycle progression of cancer cells	0.000202		-0.152	CCND1,CDKN1A,DDR2,FAS,GADD45A	5
Cell Cycle	M phase of tumor cell lines	0.000378		-0.245	BIRC5,CDC25B,CDKN1A,FOXM1,GNAI1,KIF20A,KLHL21,MAPRE3,NEK7,PTTG1	12
Cell Cycle	Polyploidization of cells	5.24e-05		-0.277	BIRC5,CDKN1A,STMN1,TOP2A,TPX2	5
Cell Cycle	Entry into S phase of tumor cell lines	0.00101		-0.626	CCND1,CDK2,CDKN1A,CDKN2A,FOXM1,IGF1,PDZD2	7
Cell Cycle	Mitosis of tumor cell lines	0.00106		-0.73	ADGRL2,BIRC5,CDC25B,CDK1,CDKN1A,CYLD,FOXM1,HSF1,NEK7,PKD2	14
Cell Cycle	Ploidy	0.00101		-0.827	BIRC5,CDKN1A,CHKB,CKS1B,FOXM1,PRKCH,SQSTM1,STMN1,TOP2A,TPX2	10
Cell Cycle	Cell cycle progression	4.99e-09		-0.863	ADGRL2,AFAP1L2,ALDH3A1,APOE,BIRC5,BTG3,CAB39L,CCND1,CCPG1,CD44	68
Cell Cycle	Re-entry into interphase of tumor cell lines	0.00108		-1	CDK2,CDKN2A,FOXM1,IGF1	4
Cell Cycle	Re-entry into interphase	0.000557		-1.342	CDK2,CDKN1A,CDKN2A,FOXM1,IGF1	5
Cell Cycle	Mitosis	1.19e-07		-1.716	ADGRL2,AFAP1L2,APOE,BIRC5,BTG3,CDC25B,CDK1,CDKN1A,CDKN2A,CENPF	36
Cell Cycle	Initiation of interphase	3.46e-05		-1.732	CDKN1A,CDKN1C,CDKN2A,IGF1,VHL	5
Cell Cycle	Arrest in G2 phase of sarcoma cell lines	0.000149			CDC25B,CDKN1A,CDKN2A,FOXM1,GADD45A	5
Cell Cycle	Initiation of S phase	0.000188			CDKN1A,CDKN1C,CDKN2A,IGF1	4
Cell Cycle	Arrest in G1 phase of bone cancer cell lines	0.000293			CCND1,CDC25B,CDK2,CDKN1A,CDKN2A,CDKN2B,FOXM1	7
Cell Cycle	Arrest in G1 phase of sarcoma cell lines	0.000341			CCND1,CDC25B,CDK2,CDKN1A,CDKN2A,CDKN2B,FOXM1	7
Cell Cycle	Arrest in G2/M phase transition	0.000397			CCND1,CDC25B,CDK1,CDKN1A,DPP4,GADD45A,RRM2B	7
Cell Cycle	Arrest in interphase of sarcoma cell lines	0.00044			CCND1,CDC25B,CDK2,CDKN1A,CDKN2A,CDKN2B,FOXM1,GADD45A	8
Cell Cycle	S phase of colorectal cancer cell lines	0.000442			CDK2,CDKN1A,CDKN2A,IGF1,LMNB1	5
Cell Cycle	Arrest in G2/M phase transition of tumor cell lines	0.000471			CCND1,CDK1,CDKN1A,DPP4,GADD45A,RRM2B	6
Cell Cycle,Hair and Skin Development and Function	Mitosis of epithelial cell lines	0.000593			CDC25B,CLIP1,FOXM1,PTTG1	4
Cell Cycle	G0 phase of tumor cell lines	0.00094			CCND1,CDK2,CDKN1A,CDKN2A,CDKN2B,FOXO1,HGF,IGF1,VHL	9
Cell Cycle,Inflammatory Response	Polyploidization of megakaryocytes	0.00103			BIRC5,CDKN1A	2
Cancer,Cell Cycle,Organismal Injury and Abnormalities	G1/S phase transition of cancer cells	0.00103			CDKN1A,CYLD	2
Cell Cycle	Delay in mitosis of bone cancer cell lines	0.00103			CDC25B,CDK1	2
Cell Cycle	Delay in initiation of mitosis of sarcoma cell lines	0.00103			CDC25B,CDK1	2
Cancer,Cell Cycle,Organismal Injury and Abnormalities	Delay in interphase of cancer cells	0.00103			CDKN1A,CYLD	2
Cell Cycle	Mitosis of kidney cells	0.00103			CDKN1A,CDKN2A	2
Cell Cycle	Senescence of myeloma cell lines	0.00103			CDKN1A,CKS1B	2
Cell Cycle	Cell cycle progression of synovial cells	0.00103			BIRC5,CDKN1A	2
Cell Cycle	Initiation of interphase of tumor cell lines	0.00104			CDKN1A,CDKN2A,VHL	3
Cell Cycle	Arrest in G1 phase of ovarian cancer cell lines	0.00104			CCND1,CDKN1A,CDKN2A	3
Cell Cycle	Arrest in G2 phase of bone cancer cell lines	0.00108			CDC25B,CDKN1A,CDKN2A,FOXM1	4
Cell Cycle	Mitosis of bone cancer cell lines	0.00108			CDC25B,CDK1,FOXM1,HSF1	4
Cell Cycle	G0 phase	0.00109			CCND1,CD44,CDK2,CDKN1A,CDKN2A,CDKN2B,FOXO1,HGF,IGF1,VHL	10
Cell Cycle	Mitosis of cervical cancer cell lines	0.00135			ADGRL2,BIRC5,CDC25B,CDK1,CYLD,NEK7,PKD2,PTTG1,SPAG5,TOP2A	11
Cell Cycle	Arrest in cell cycle progression	0.00175			CAB39L,CCND1,CD44,CDC25B,CDK2,CDKN1A,CDKN1C,CDKN2A,CDKN2B,CKS1B	21
Cell Cycle	Mitosis of sarcoma cell lines	0.00178			CDC25B,CDK1,FOXM1,HSF1	4
Cell Cycle	Arrest in G0 phase	0.00187			CCND1,CD44,CDK2,CDKN1A,CDKN2A,CDKN2B,FOXO1,HGF,IGF1	9

### Sheet: F99 (P4)
© 2000-2019 QIAGEN. All rights reserved.
Categories	Diseases or Functions Annotation	p-Value	Predicted Activation State	Activation z-score	Molecules	# Molecules
Cell Cycle,Gene Expression	Binding of DNA	1.9e-05	Increased	2.069	ADIPOR1,ALYREF,BTAF1,CCL26,CCND1,CDK1,CDK2,CDKN1A,CDKN2A,CFLAR	72
Cell Cycle	Interaction of DNA	1.41e-05		1.947	ADIPOR1,ALYREF,BTAF1,CCL26,CCND1,CDK1,CDK2,CDKN1A,CDKN2A,CFLAR	75
Cell Cycle	Senescence of tumor cell lines	3.3e-05		1.509	BCL2L1,CDK2,CDKN1A,CDKN1C,CDKN2A,CDKN2B,CKS1B,DDX24,DEK,EGFR	25
Cell Cycle	G1 phase	3.05e-05		1.354	AFAP1L2,APOE,ARHGAP11A,AXL,BAG3,BCL2L1,BCL3,BIRC5,CCND1,CCND3	72
Cell Cycle	Interphase	1.42e-06		1.121	ACTR1A,AFAP1L2,AKAP9,APOE,ARHGAP11A,AXL,BAG3,BCL2L1,BCL3,BIRC5	127
Cell Cycle	Cell cycle progression	4.34e-15		0.724	ADGRL2,AFAP1L2,AKAP9,ALDH3A1,ANGEL2,ANLN,APOE,ARPC1B,ARSB,ASNS	183
Cell Cycle	Interphase of tumor cell lines	5.83e-07		0.709	ARHGAP11A,AXL,BCL2L1,BIRC5,CAMK2N1,CCNB1,CCND1,CCND2,CCND3,CCNG2	93
Cell Cycle	Senescence of cells	1.34e-06		0.686	ARHGAP10,ARHGAP18,BCL2L1,BTG3,CDK2,CDKN1A,CDKN1B,CDKN1C,CDKN2A,CDKN2B	53
Cell Cycle	Mitosis	2.27e-12		0.363	ADGRL2,AFAP1L2,ANGEL2,ANLN,APOE,ARPC1B,ARSB,AXL,BIRC5,BTG3	92
Cell Cycle	Ploidy	2.71e-06		0.088	AKAP9,BIRC5,CDKN1A,CEBPD,CHKB,CKS1B,CLK1,DCLK2,EGFR,EIF2AK3	26
Cell Cycle	Mitosis of tumor cell lines	1.45e-05		0.075	ADGRL2,ARPC1B,ARSB,BIRC5,CCNB1,CDC20,CDC25B,CDK1,CDKN1A,CYLD	36
Cell Cycle,Cellular Movement	Cytokinesis	1.12e-06		-0.223	AKAP9,ANLN,BCL2L1,BECN1,BIRC5,CAP1,CCNB1,CDC20,CDC25B,CDKN1A	35
Cell Cycle	M phase	1.07e-08		-0.531	AKAP9,ANLN,BCL2L1,BECN1,BIRC5,CAP1,CCNB1,CDC20,CDC25B,CDK1	48
Cell Cycle	M phase of cervical cancer cell lines	6.2e-07		-0.791	AKAP9,ANLN,BECN1,CDKN1A,DCTN1,EIF3E,FOXM1,GNAI1,GOLGA2,KIF20A	25
Cell Cycle	M phase of tumor cell lines	1.68e-06		-1.301	AKAP9,ANLN,BECN1,BIRC5,CDC25B,CDKN1A,DCTN1,EIF3E,FOXM1,GNAI1	30

### Sheet: M5 (P3)
© 2000-2019 QIAGEN. All rights reserved.
Categories	Diseases or Functions Annotation	p-Value	Predicted Activation State	Activation z-score	Molecules	# Molecules
Cell Cycle	Arrest in mitosis	5.09e-09			ARSB,AURKB,BAZ1A,BIRC5,BUB1,BUB1B,CCNB1,CCNB2,CKAP2,CLIP1	22
Cell Cycle	Delay in mitosis of cervical cancer cell lines	8.8e-08			AURKA,CCNB1,CDC20,CDK1,DLGAP5,MAD2L1,PLK1,PTP4A1,PTTG1,TACC3	11
Cell Cycle	Delay in mitosis	1.43e-07			AURKA,CCNB1,CDC20,CDK1,DLGAP5,FOXM1,MAD2L1,PLK1,PTP4A1,PTTG1	12
Cell Cycle	Arrest in mitosis of cervical cancer cell lines	2.4e-07			ARSB,BAZ1A,BIRC5,BUB1,CCNB1,CCNB2,DYNC1H1,KIF22,MAD2L1,NEK7	17
Cell Cycle	Delay in initiation of M phase	3.84e-07			BIRC5,BUB1B,CCNB1,CKAP2,KLHL21,LIMK1,MAD2L1,NEK7,PLK1,RACGAP1	11
Cell Cycle	Arrest in mitosis of tumor cell lines	4.88e-07			ARSB,BAZ1A,BIRC5,BUB1,BUB1B,CCNB1,CCNB2,DYNC1H1,KIF22,MAD2L1	18
Cell Cycle	Arrest in cell cycle progression	8.03e-07			AURKA,AURKB,CCND1,CD44,CDK2,CDKN1B,CDKN1C,CDKN2A,CDKN2B,CDKN2C	45
Cell Cycle	Polyploidization of cells	1.05e-05		1.276	AURKA,AURKB,BIRC5,BUB1B,STMN1,TOP2A,TPX2	7
Cell Cycle	Senescence of cells	1.07e-06		1.135	ABCC3,ARHGAP10,ARHGAP18,BHLHE40,BUB1,CDK2,CDKN1B,CDKN1C,CDKN2A,CDKN2B	39
Cell Cycle	G1 phase	1.13e-07		0.902	AFAP1L2,APOE,ARHGAP11A,ARRB1,BHLHE40,BIRC5,CAVIN3,CCND1,CDC6,CDK2	58
Cell Cycle	Interphase of tumor cell lines	2.7e-07		0.834	ARHGAP11A,ARRB1,BHLHE40,BIRC5,CAVIN3,CCNB1,CCND1,CCND2,CDC6,CDK1	67
Cell Cycle,Hair and Skin Development and Function	Mitosis of epithelial cell lines	5.55e-06		0.447	ARRB1,ARRB2,AURKB,CKAP2,CLIP1,FOXM1,PTTG1	7
Cell Cycle	Entry into S phase	1.82e-05		0.43	BHLHE40,CCND1,CDC6,CDK2,CDKN1B,CDKN2A,FN1,FOXM1,HBEGF,HMOX1	17
Cell Cycle	Interphase	1.83e-12		0.267	AFAP1L2,APOE,ARHGAP11A,ARRB1,AURKA,BHLHE40,BIRC5,CAVIN3,CCNB1,CCNB2	107
Cell Cycle	Interaction of DNA	1.42e-05		0.197	CCND1,CDK1,CDK2,CDKN2A,CREM,CYP1A1,CYP1A2,CYP1B1,DDX58,DIRAS3	53
Cell Cycle	Cell cycle progression of tumor cell lines	7.77e-07		0.066	AURKA,AURKB,BIRC5,CCND1,CD14,CD44,CDK1,CDK2,CDKN1B,CDKN2A	46
Cell Cycle	G1/S phase transition	4.49e-06		-0.178	BIRC5,CCND1,CDC6,CDK2,CDKN1B,CDKN2A,CDKN2C,CDKN3,CYLD,DKK3	32
Cell Cycle	S phase	4.54e-08		-0.197	BHLHE40,CCND1,CCND2,CDC6,CDK1,CDK2,CDKN1B,CDKN1C,CDKN2A,CKS2	37
Cell Cycle,DNA Replication, Recombination, and Repair	Checkpoint control	2.61e-06		-0.418	BUB1,BUB1B,CCNB1,CCNB2,CDC20,CDC6,CDKN2B,CKS1B,CKS2,FGFR2	16
Cell Cycle	Mitosis of cervical cancer cell lines	1.04e-09		-0.44	ARSB,AURKA,BAZ1A,BIRC5,BUB1,CCNB1,CCNB2,CDC20,CDK1,CYLD	28
Cell Cycle	M phase of cervical cancer cell lines	2.71e-07		-0.661	ANLN,AURKA,DCTN1,FOXM1,GNAI1,KIF20A,KIF23,KIFC1,KLHL21,LIMK1	20
Cell Cycle	Mitosis of tumor cell lines	2.82e-08		-0.8	ARSB,AURKA,BAZ1A,BIRC5,BUB1,BUB1B,CCNB1,CCNB2,CDC20,CDK1	32
Cell Cycle	Cell cycle progression	3.14e-22		-0.806	AFAP1L2,ALDH3A1,ANLN,APOE,ARRB1,ARRB2,ARSB,AURKA,AURKB,BAZ1A	149
Cell Cycle,Cellular Movement	Cytokinesis	5.37e-07		-0.979	ANLN,AURKA,AURKB,BIRC5,CAP1,CCNB1,CDC20,CDC6,CKAP2,DNM1	27
Cell Cycle	M phase	3.17e-10		-1.19	ANLN,AURKA,AURKB,BIRC5,BUB1B,CAP1,CCNB1,CDC20,CDC6,CDK1	39
Cell Cycle	M phase of tumor cell lines	1.38e-06		-1.485	ANLN,AURKA,AURKB,BIRC5,DCTN1,FOXM1,GNAI1,KIF20A,KIF23,KIFC1	23
Cell Cycle	Mitosis	8.74e-17		-1.689	AFAP1L2,ANLN,APOE,ARRB1,ARRB2,ARSB,AURKA,AURKB,BAZ1A,BIRC5	77
Cell Cycle,Cellular Assembly and Organization,DNA Replication, Recombination, and Repair	Segregation of chromosomes	8.53e-06	Decreased	-2.128	AURKB,BUB1,CCNB1,CCNB2,CDC6,CDK1,CENPF,KIF2C,KNSTRN,MKI67	21

### Sheet: M5 (P4)
© 2000-2019 QIAGEN. All rights reserved.
Categories	Diseases or Functions Annotation	p-Value	Predicted Activation State	Activation z-score	Molecules	# Molecules
Cell Cycle	Arrest in mitosis	1.65e-08			ARSB,AURKB,BIRC5,BUB1,BUB1B,CCNB1,CCNB2,CDKN1A,CKAP2,CLIP1	29
Cell Cycle	Arrest in mitosis of cervical cancer cell lines	1.03e-06			ARSB,BIRC5,BUB1,CCNB1,CCNB2,DYNC1H1,ELOC,HDAC4,KIF22,MAD2L1	22
Cell Cycle	Arrest in mitosis of tumor cell lines	1.25e-06			ARSB,BIRC5,BUB1,BUB1B,CCNB1,CCNB2,CDKN1A,DYNC1H1,ELOC,HDAC4	24
Cell Cycle	Prometaphase	1.21e-05			BIRC5,BUB1B,DCTN1,GADD45A,KIFC1,KLHL21,MAD2L1,MAP1S,RACGAP1,RASSF1	11
Cell Cycle	G1 phase	1.14e-07	Increased	2.243	AFAP1L2,ANXA2,APC,APOE,ARHGAP11A,ARRB1,AXL,BAG3,BCL2L1,BHLHE40	89
Cell Cycle	Interphase of tumor cell lines	5.84e-08		1.927	ANXA2,APC,ARHGAP11A,ARRB1,AXL,BCL2L1,BHLHE40,BIRC5,CAVIN3,CCNB1	107
Cell Cycle	Senescence of cells	4.37e-09		1.699	ABCC3,ARHGAP10,ARHGAP18,BCL2L1,BHLHE40,BUB1,CAV1,CDK2,CDKN1A,CDKN1B	65
Cell Cycle	Interphase	6.24e-10		1.339	AFAP1L2,ANXA2,APC,APOE,ARHGAP11A,ARRB1,AXL,BAG3,BCL2L1,BHLHE40	156
Cell Cycle,Gene Expression	Binding of DNA	8.95e-07		0.968	CARM1,CAV1,CCND1,CDK1,CDK2,CDKN1A,CDKN2A,CFLAR,CREM,CYP1A1	85
Cell Cycle	G1/S phase transition	1.57e-06		0.87	BIRC5,CCND1,CDC6,CDK2,CDKN1A,CDKN1B,CDKN2A,CDKN2C,CDKN3,CYLD	49
Cell Cycle	Interphase of colorectal cancer cell lines	3.31e-06		0.788	APC,CAVIN3,CCND1,CDC6,CDK2,CDKN1A,CDKN1B,CDKN2A,CELF2,DNMT1	29
Cell Cycle	Interaction of DNA	5.82e-08		0.709	CARM1,CAV1,CCND1,CDK1,CDK2,CDKN1A,CDKN2A,CFLAR,CREM,CYP1A1	92
Cell Cycle	Mitosis of tumor cell lines	3.77e-06		0.35	ARSB,BIRC5,BUB1,BUB1B,CCNB1,CCNB2,CDC20,CDK1,CDKN1A,CYLD	41
Cell Cycle	Mitosis of cervical cancer cell lines	1.12e-06		0.115	ARSB,BIRC5,BUB1,CCNB1,CCNB2,CDC20,CDK1,CYLD,DLGAP5,DYNC1H1	33
Cell Cycle	S phase	4.25e-06		-0.054	APC,BCL2L1,BHLHE40,CCND1,CCND2,CDC6,CDK1,CDK2,CDKN1A,CDKN1B	49
Cell Cycle	Cell cycle progression of tumor cell lines	6.58e-06		-0.359	AURKB,BIRC5,CAV1,CCND1,CD14,CD44,CDC37,CDK1,CDK14,CDK2	67
Cell Cycle	Mitosis	5.33e-14		-0.568	AFAP1L2,ANLN,APOE,ARRB1,ARRB2,ARSB,AURKB,AXL,BIRC5,BUB1	105
Cell Cycle	M phase of cervical cancer cell lines	4.2e-08		-0.835	ANLN,CDKN1A,DCTN1,EPS15,FOXM1,GNAI1,GNAI2,GOLGA2,KIF20A,KIF23	29
Cell Cycle	Cell cycle progression	4.72e-21		-0.878	AFAP1L2,ALDH3A1,ANLN,APC,APOE,ARRB1,ARRB2,ARSB,AURKB,AXL	221
Cell Cycle,Cellular Movement	Cytokinesis of tumor cell lines	7.91e-06		-1.039	ANLN,AURKB,BIRC5,CDKN1A,EPS15,GNAI1,GNAI2,KIF20A,KIF23,KIFC1	23
Cell Cycle,Cellular Movement	Cytokinesis	1.76e-08		-1.061	ANLN,APC,AURKB,BCL2L1,BIRC5,CAP1,CCNB1,CDC20,CDC6,CDKN1A	42
Cell Cycle	M phase	6.78e-12		-1.18	ANLN,APC,AURKB,BCL2L1,BIRC5,BUB1B,CAP1,CCNB1,CDC20,CDC6	59
Cell Cycle	M phase of tumor cell lines	3.58e-07		-1.347	ANLN,AURKB,BIRC5,CDKN1A,DCTN1,EPS15,FOXM1,GNAI1,GNAI2,GOLGA2	34
Cell Cycle,Cellular Assembly and Organization,DNA Replication, Recombination, and Repair	Segregation of chromosomes	3.6e-06		-1.688	AURKB,BUB1,CCNB1,CCNB2,CDC6,CDK1,CDKN1A,CENPF,HDAC4,KIF2C	31
